# PP2A-B56 regulates Mid1 protein levels for proper cytokinesis in fission yeast

**DOI:** 10.1101/2024.06.28.601230

**Authors:** Madeline L. Chrupcala, James B. Moseley

**Affiliations:** Department of Biochemistry and Cell Biology, The Geisel School of Medicine at Dartmouth, Hanover NH

## Abstract

Protein phosphorylation regulates many steps in the cell division process including cytokinesis. In fission yeast cells, the anillin-like protein Mid1 sets the cell division plane and is regulated by phosphorylation. Multiple protein kinases act on Mid1, but no protein phosphatases have been shown to regulate Mid1. Here, we discovered that the conserved protein phosphatase PP2A-B56 is required for proper cytokinesis by promoting Mid1 protein levels. We find that *par1Δ* cells lacking the primary B56 subunit divide asymmetrically due to the assembly of misplaced cytokinetic rings that slide towards cell tips. These *par1Δ* mutants have reduced whole-cell levels of Mid1 protein, leading to reduced Mid1 at the cytokinetic ring. Restoring proper Mid1 expression suppresses *par1Δ* cytokinesis defects. This work identifies a new PP2A-B56 pathway regulating cytokinesis through Mid1, with implications for control of cytokinesis in other organisms.
