## Supplemental Table S2 for "PP2A-B56 regulates Mid1 protein levels for proper cytokinesis in fission yeast"

### Sheet: Sheet1
Protein Name	Peptide	Length	Start	End	Interphase Nodes?	Cytokinetic Nodes?	Cytokinetic Ring?
Cell division control protein 12 (cdc12)	rtkhkLAPVVEvpeit	6	183	188	No	Yes	Yes
Cell division control protein 12 (cdc12)	giddkLRDLREqmsrq	6	779	784	No	Yes	Yes
Division mal foutue 1 protein (mid1)	kplepLAPIQEapved	6	281	286	Yes	Yes	Yes
Division mal foutue 1 protein (mid1)	dtsepFSSVPEatldd	6	296	301	Yes	Yes	Yes
Division mal foutue 1 protein (mid1)	rpvtsLGFVNEtffee	6	565	570	Yes	Yes	Yes
Formin-3 (for3)	kdknsLETIDEkmeda	6	1294	1299			Yes
Cell division control protein 15 (cdc15)	nvgpnMLSVGEapves	6	566	571	No	Yes	Yes
Tropomyosin (cdc8)	MDKLREkinaa	6	1	6			Yes
Tropomyosin (cdc8)	aaesqLEELEEetkql	6	57	62			Yes
Coronin-like protein crn1 (crn1)	pdlldMSTLYEskgtv	6	392	397			Yes
Protein hob1 (hob1)	rhrssFKKLQEkkdks	6	163	168			Yes
Myosin type-2 heavy chain 1 (myo2)	dtkgeLESLREnnatv	6	959	964	No	Yes	Yes
Probable Rho-GTPase-activating protein 7 (rga7)	tssddFAVLKEpkvea	6	27	32			Yes
Rho1 guanine nucleotide exchange factor 3 (rgf3)	ntvdsFRPLPEtpvsp	6	153	158			Yes
Ras GTPase-activating-like protein rng2 (rng2)	avvnsLGPVSEqdndf	6	1173	1178	No	Yes	Yes
Fimbrin (fim1)	nthpgLEPLNEeekpe	6	366	371			Yes
Mitosis inducer protein kinase cdr2 (cdr2)	MSTISEvgpwe	6	1	6	Yes	No	No
Mitosis inhibitor protein kinase wee1 (wee1)	igqggLDRVVEwmlsp	6	813	818	Yes	No	No
