## Supplemental Table S1 for "PP2A-B56 regulates Mid1 protein levels for proper cytokinesis in fission yeast"

### Sheet: Sheet1
Strains used
Strain	Description	Source
JM366	972 h-	Lab stock
JM367	975 h+	Lab stock
JM3656	par1Δ::kanR h+	Lab stock
JM4622	par1Δ::kanR h-	Lab stock
JM3657	par2Δ::kanR h+	Lab stock
JM3655	ppa1Δ::kanR h+	Lab stock
JM4623	ppa2Δ:kanMX6 h-	Lab stock
JM3243	pzh1Δ::kanR ULA- h+	Lab stock
JM4718	clp1Δ::kanMX6 h-	Lab stock
JM3789	ppb1Δ::kanR ULA- h+	Lab stock
JM3229	pph3Δ::kanR ULA- h+	Lab stock
JM2633	dis2Δ::kanR h-	Lab stock
JM5024	rlc1-mNeonGreen::hphR ULA+ h-	Lab stock
JM7847	rlc1-mNeonGreen::hphR par1Δ::kan ade- h-	Lab stock
JM5099	rlc1-mNeonGreen::hphR sad1-meGFP::kanMX6 ULA- h-	Lab stock
JM7871	rlc1-mNeonGreen::hphR sad1-meGFP::kanMX6 par1Δ::kanR ula-? h?	Lab stock
JM5288	mid1-yomNeonGreen::hphR h+	Lab stock
JM6994	mid1-yomNeonGreen::hphR h-	Lab stock
JM7773	mid1-yomNeonGreen::hphR par1Δ::kanMX6 h+	Lab stock
JM5666	kanMX6-Pcdc15-GFP-cdc15 h+	Lab stock
JM7908	kanMX6-Pcdc15-GFP-cdc15 par1Δ::kanR h?	Lab stock
JM4010	leu1-32 ura4-18 his3-1 bgs1∆::ura4+ Pbgs1+::GFP-bgs1+:leu1+ h+	From Juan Carlos Ribas
JM7904	par1Δ::kanR bgs1Δ::ura4+ PBgs1+::GFP-bgs1+:leu+ h?	Lab stock
JM2191	rga7-meGFP::kanMX6 h-	Lab stock
JM7901	rga7-meGFP::kanMX6 par1Δ::kanR h?	Lab stock
JM172	mid1-13myc::ura4+ ura4-D18 leu1-32 ade6-M21X h-	Lab stock
JM7776	mid1-13myc::ura4+ ura4-D18 leu1-32 ade6-M21X par1Δ::kanR h?	Lab stock
JM8153	mid1-mNeonGreen::hphR nup107-mCherry::natR ade- h+	Lab stock
JM8184	mid1-mNeonGreen::hphR nup107-mCherry::natR par1∆::kanMX6 ade- h?	Lab stock
JM7883	ura4+::[pJK210-PMid1-mid1-mNeonGreen-Tadh1] leu1-32 ade6-M210 h+	Lab stock
JM7912	ura4+::[pJK210-PMid1-mid1-mNeonGreen-Tadh1] mid1-yomNeonGreen::hphR leu? ade? h-	Lab stock
JM7998	ura4+::[pJK210-PMid1-mid1-mNeonGreen-Tadh1] mid1-yomNeonGreen::hphR par1Δ::kan h-	Lab stock
JM8033	Rlc1-mRuby2::hphR ura4-D18 leu? ade? h+	Lab stock
JM7869	rlc1-mRuby2::hphR par1Δ::kanR h?	Lab stock
JM8038	ura4+::[pJK210-PMid1-mid1-mNeonGreen-Tadh1] mid1-yomNeonGreen::hphR rlc1-mRuby2::hphR ade? leu? h?	Lab stock
JM8040	ura4+::[pJK210-PMid1-mid1-mNeonGreen-Tadh1] mid1-yomNeonGreen::hphR par1Δ::kanR rlc1-mRuby2::hphR ade? leu? h?	Lab stock
JM7900	mid1-yomNeonGreen::hphR Rlc1-mRuby2::hphR par1∆::kanR h?	Lab stock
JM5888	mid1-yomNeonGreen::HphR rlc1-mRuby2::HphR ULA+ h?	Lab stock
JM7845	mid1-mNeonGreen::hphR pzh1Δ::kan ula? h?	Lab stock
JM7850	mid1-mNeonGreen::hphR ppa2Δ::kanR h?	Lab stock
JM7848	mid1-mNeonGreen::hphR ppb1Δ::kanR h?	Lab stock
JM7849	mid1-mNeonGreen::hphR clp1Δ::kanR h?	Lab stock
JM7846	mid1-mNeonGreen::hphR dis2Δ::kanR h?	Lab stock
JM8082	mid1-yomNeonGreen::hphR ppa1Δ::kanR h?	Lab stock
JM7872	mid1-yomNeonGreen::hphR par2∆::KanR h?	Lab stock
JM7873	mid1-yomNeonGreen::hphR pph3∆::kanR ua-? h?	Lab stock
JM6147	par1-yomNeonGreen::hphR h-	Lab stock
JM6187	par1-yomNeonGreen::hphR rlc1-mRuby2::hphR sad1-mCherry::natR h+	Lab stock
JM209	cut11-mCherry::natR ULA- h+	Lab stock
JM5378	cut11-mCherry::kanMX6 rlc1-mNeonGreen::HphR UA-? h-	Lab stock
JM7898	cut11-mCherry::natR rlc1-mNeonGreen::hphR par1Δ::kan UL? A- h?	Lab stock
JM8093	pDC99:PMid1-mid1-mNeonGreen-Tadh1 leu1-32 h?	Lab stock
JM8095	pDC99:PMid1-mid1(L281A, I284A, E286A, F296A, V299A, E301A)-mNeonGreen-Tadh1 leu1-32 h?	Lab stock
JM8097	pDC99:PMid1-mid1(L565A, V568A, E570A)-mNeonGreen-Tadh1 leu1-32 h?	Lab stock
JM8100	pDC99:PMid1-mid1(L281A, I284A, E286A, F296A, V299A, E301A, L565A, V568A, E570A) -mNeonGreen-Tadh1 leu1-32 h?	Lab stock
JM8117	mid1∆::kanMX6 pDC99:PMid1-mid1-mNeonGreen-Tadh1 leu1-32 h+	Lab stock
JM8119	mid1∆::kanMX6 pDC99:PMid1-mid1(L281A, I284A, E286A, F296A, V299A, E301A)-mNeonGreen-Tadh1 leu1-32 h+	Lab stock
JM8123	mid1∆::kanMX6 pDC99:PMid1-mid1(L565A, V568A, E570A)-mNeonGreen-Tadh1 leu1-32 h?	Lab stock
JM8125	mid1∆::kanMX6 pDC99:PMid1-mid1(L281A, I284A, E286A, F296A, V299A, E301A, L565A, V568A, E570A) -mNeonGreen-Tadh1 leu1-32 h?	Lab stock
JM8155	mid1∆::kanMX6 pDC99:PMid1-mid1-mNeonGreen-Tadh1 nup107-mCherry::natR leu1-32 ade- h?	Lab stock
JM8157	mid1∆::kanMX6 pDC99:PMid1-mid1(L281A, I284A, E286A, F296A, V299A, E301A, L565A, V568A, E570A) -mNeonGreen-Tadh1 nup107-mCherry::natR leu1-32 ade- h?	Lab stock
JM5227	Fic1-mNeonGreen::HphR ade6-M210 ura4-D18 leu1-32 h-	Lab stock
JM5228	Pck1-mNeonGreen::HphR ade6-M210 ura4-D18 leu1-32 h-	Lab stock
JM5229	Pck2-mNeonGreen::HphR ade6-M210 ura4-D18 leu1-32 h-	Lab stock
JM99	myp2-mYFP::kanMX6 ade6-M210 leu1-32 ura4-D18 h-	Lab stock
JM3103	fim1-mEGFP::kanMX6 ula- h-	From Jian-Qiu Wu (JW1142)
JM152	imp2-mEGFP::kanMX6 ade6-M21X leu1-32 ura4-D18 h-	Lab stock
JM5255	mid2-mEGFP-kanMX6 ade6-M210? ura4-D18? h-	Lab stock
JM902	pom1-mEGFP::kanMX6 h-	Lab stock
JM7958	fic1-mNeonGreen::hphR par1Δ::kanR ula? h?	Lab stock
JM7959	pck2-mNeonGreen::hphR par1Δ::kanR ula? h?	Lab stock
JM7960	fim1-mEGFP::kan par1Δ::kanR ula? h?	Lab stock
JM7961	mid2-mEGFP::kan par1Δ::kanR ula? h?	Lab stock
JM7963	pck1-mNeonGreen::hphR par1Δ::kanR ula? h?	Lab stock
JM7964	pom1-mEGFP::kan par1Δ::kanMX6 h?	Lab stock
JM7994	myp2-mYFP::kanMX6 par1Δ::kanR h?	Lab stock
JM8037	imp2-mEGFP::kanMX6 par1∆::kan ula? h?	Lab stock
JM7888	par1∆::kan ade6-M210 ura4-D18 leu1-32 h+	Lab stock
JM737	ura4-D18 h+	Lab stock
JM8072	mid1∆::kanMX6 ura4-D18 ade? h-	Lab stock
JM8096	pDC99:PMid1-mid1(L281A, I284A, E286A, F296A, V299A, E301A)-mNeonGreen-Tadh1 leu1-32 h?	Lab stock
JM8101	pDC99:PMid1-mid1(L281A, I284A, E286A, F296A, V299A, E301A, L565A, V568A, E570A) -mNeonGreen-Tadh1 leu1-32 h?	Lab stock
JM8102	pDC99:PMid1-mid1(L281A, I284A, E286A, F296A, V299A, E301A, L565A, V568A, E570A) -mNeonGreen-Tadh1 leu1-32 h?	Lab stock
JM1643	ura4-294 leu1-32 ade6-M210 h+	From Phong Tran; for pJK210 integration
JM8386	pDC99-P81nmt1-mid1-mNeonGreen-Tadh1 mid1∆::kan leu1-32 h?	Lab stock
JM8389	mid1∆::kanMX6 pDC99:PMid1-mid1-mNeonGreen-Tadh1 pom1∆::natR leu1-32 h?	Lab stock
JM8390	mid1∆::kanMX6 pDC99:PMid1-mid1(L281A, I284A, E286A, F296A, V299A, E301A, L565A, V568A, E570A) -mNeonGreen-Tadh1 pom1∆::natR leu1-32 h?	Lab stock
JM8391	mid1∆::kanMX6 pDC99:PMid1-mid1-mNeonGreen-Tadh1 cdc4-31 leu1-32 h?	Lab stock
JM8392	mid1∆::kanMX6 pDC99:PMid1-mid1(L281A, I284A, E286A, F296A, V299A, E301A, L565A, V568A, E570A) -mNeonGreen-Tadh1 cdc4-31 leu1-32 h?	Lab stock
JM8393	mid1∆::kanMX6 pDC99:PMid1-mid1-mNeonGreen-Tadh1 rng2-D5 leu1-32 h?	Lab stock
JM8394	mid1∆::kanMX6 pDC99:PMid1-mid1(L281A, I284A, E286A, F296A, V299A, E301A, L565A, V568A, E570A) -mNeonGreen-Tadh1 rng2-D5 leu1-32 h?	Lab stock
JM8395	mid1∆::kanMX6 pDC99:PMid1-mid1-mNeonGreen-Tadh1 cdc15-140 leu1-32 h?	Lab stock
JM8396	mid1∆::kanMX6 pDC99:PMid1-mid1(L281A, I284A, E286A, F296A, V299A, E301A, L565A, V568A, E570A) -mNeonGreen-Tadh1 cdc15-140 leu1-32 h?	Lab stock
JM8397	mid1∆::kanMX6 pDC99:PMid1-mid1-mNeonGreen-Tadh1 plo1-1 leu1-32 h?	Lab stock
JM8398	mid1∆::kanMX6 pDC99:PMid1-mid1(L281A, I284A, E286A, F296A, V299A, E301A, L565A, V568A, E570A) -mNeonGreen-Tadh1 plo1-1 leu1-32 h?	Lab stock
JM8381	pDC99-P81nmt1-mid1-mNeonGreen-Tadh1 leu1-32 h+	Lab stock
JM8349	par1-yomNeonGreen::hphR rlc1-mRuby2::hphR sad1-mCherry::natR mid1∆::kanMX6 ura4-D18 ade? h?	Lab stock
JM8350	ura4+::[pJK210-PMid1-mid1-mNeonGreen-Tadh1] mid1-yomNeonGreen::hphR rlc1-mRuby2::hphR cut11-mCherry::natR leu? ade? h?	Lab stock
JM8353	ura4+::[pJK210-PMid1-mid1-mNeonGreen-Tadh1] mid1-yomNeonGreen::hphR par1∆::kan rlc1-mRuby2::hphR cut11-mCherry::natR leu? ade? h?	Lab stock
JM966	pom1∆::natR h-	Lab stock
JM66	cdc4-31 h-	Lab stock
JM611	cdc15-140 h-	Lab stock
JM5128	plo1-1 h-	Lab stock
JM80	ade6-M210 ura4-D18 leu1-32 h+	Lab stock
JM81	ade6-M216 ura4-D18 leu1-32 h-	Lab stock
